# DeepSCENIC: transfer learning from sequence-to-function models enables causal gene regulatory network inference

**DOI:** 10.64898/2026.09.18.752607

**Authors:** Gabriele Partel, Seppe De Winter, Vasileios Konstantakos, Casper H. Blaauw, Stein Aerts

## Abstract

Sequence-to-function (S2F) deep learning models have become an important aid to decipher the genomic *cis-*regulatory code. However, current S2F models do not take the cellular *trans-*environment of transcription factors (TF) into account. Conversely, methods for gene regulatory network (GRN) inference often rely on heuristics or simple position weight matrices (PWMs), without exploiting the combinatorial grammar of genomic enhancers. Here, we present DeepSCENIC, a deep learning framework that enables causal GRN inference by performing transfer learning from S2F models to single-cell multiome atlases. We first test and validate DeepSCENIC on ENCODE cell lines, demonstrating that the framework accurately predicts single-cell gene expression and chromatin accessibility by leveraging pretrained S2F models like Enformer and Borzoi. We show that DeepSCENIC recovers TF-region (TF-RE) interactions with high fidelity, and captures de novo TF binding motifs without prior PWM knowledge. The model improves enhancer-gene associations (RE-TG) over correlation-based baselines when benchmarked against large-scale CRISPRi screens. After training a DeepSCENIC model, it enables the prediction of perturbation effects during cell state changes by acting as a mechanistic simulator. In a melanoma cell line atlas, the model accurately recapitulates the transcriptional shift from melanocytic to mesenchymal states, and predicted knock-down effects show high concordance with experimental time series data. Finally, we use DeepSCENIC to identify mouse-human cortex conserved GRNs, finding high cross-species concordance in TF activity programs across matched neuronal subclasses and validating top-ranked enhancers against experimental reporter assays. By unifying S2F enhancer representations with single-cell multiomics, DeepSCENIC provides a new paradigm for jointly modeling and simulating *cis-*sequence and *trans-*cellular perturbations.
