## Supplementary Table 1 for "DeepSCENIC: transfer learning from sequence-to-function models enables causal gene regulatory network inference"

### Sheet: Datasets
ENCODE cell lines
MCF7	RNA	ENCFF136ANW
	ATAC	ENCFF772EFK
HepG2	RNA	ENCFF660EXG
	ATAC	ENCFF239RGZ
PC3	RNA	ENCFF874CFD
	ATAC	ENCFF516GDK
GM12878	RNA	ENCFF626GVO
	ATAC	ENCFF415FEC
K562	RNA	ENCFF833WFD
	ATAC	ENCFF512VEZ
Panc1	RNA	ENCFF602HCV
	ATAC	ENCFF836WDC
IMR90	RNA	ENCFF027FUC
	ATAC	ENCFF848XMR
HCT116	RNA	ENCFF766TYC
	ATAC	ENCFF724QHH
Melanoma cell lines
scRNA-seq	GSE134432
scATAC-seq	GSE210749
bulk RNA-seq data after SOX10 knockdown	GSE134432
Single-cell multiome atlases of the motor cortex (M1)
Neuroscience Multi-omic Data Archive (NeMO)	RRID:SCR_016152

### Sheet: S2F model backbones
Model name	Model repository	Model weights
Enformer	https://github.com/lucidrains/enformer-pytorch	https://huggingface.co/EleutherAI/enformer-official-rough
Borzoi	https://github.com/johahi/borzoi-pytorch	https://huggingface.co/johahi/borzoi-replicate-0
HyenaDNA tiny-1k	https://github.com/HazyResearch/hyena-dna	https://huggingface.co/LongSafari/hyenadna-tiny-1k-seqlen
Crested	https://github.com/aertslab/crested	https://www.doi.org/10.5281/zenodo.20560125
